# IL-13 Modulates Antiviral Effector and Proinflammatory Pathways in Rhinovirus-Infected Pediatric Bronchial Epithelium

**DOI:** 10.64898/2025.12.06.692776

**Authors:** Patricia C. dela Cruz, Basilin Benson, Naresh Doni Jayavelu, Weston T. Powell, Lucille M. Rich, Elizabeth R. Vanderwall, Camile R. Gates, Maria P. White, Nyssa B. Samanas, Kourtnie Whitfield, Teal S. Hallstrand, Steven F. Ziegler, Gail H. Deutsch, Matthew C. Altman, Jason S. Debley

## Abstract

**Background:** Rhinovirus (RV) is the most common trigger of viral-induced pediatric asthma exacerbations. The impact of IL-13-driven inflammation, common in pediatric asthma, on airway epithelial antiviral and inflammatory responses to RV remain unclear.

**Objective:** Determine how IL-13-driven T2 inflammation modulates pediatric bronchial epithelial cell responses to RV infection.

**Methods:** Bronchial epithelial cells (BECs) were collected from children with (n=50) and without (n=11) asthma. They were differentiated at an air-liquid interface for 21 days, pretreated with IL13 (10ng/mL) for 7 days to model T2 inflammation, then infected with RV-A16 (MOI 0.5). RNA sequencing of BECs was performed prior to and on days 2, 4, 7, and 10 post infection. Linear and generalized additive models partnered with pathway analysis identified differentially expressed gene clusters.

**Results:** RV infection, IL-13 stimulation, and their interaction each induced differentially expressed genes (7,808; 10,251; and 7,095 genes, respectively; FDR<0.05). IL-13 pretreatment did not alter RV load or a cluster enriched for interferon response and regulation genes, including *IFNB1, IFNL1-3, STAT1/2,* and *CXCL10/11*. In contrast, IL-13 reduced expression of distinct antiviral effectors (e.g. *MX1/2, RSAD2, IFITM1-3*; FDR=1.85×10⁻⁴) and increased a secondary proinflammatory response cluster enriched for IL-15, TNF, ER stress, and cell-death pathways (FDR=3.63×10⁻⁶). These clusters correlated with viral load in RV-infected cells, but IL13 pretreatment eliminated those associations.

**Conclusions:** IL-13 does not modify viral load or interferon induction but selectively suppresses epithelial antiviral effector programs and enhances secondary inflammatory pathways during RV infection. These findings provide mechanistic insight into how T2 inflammation contributes to viral-triggered asthma morbidity.

**Key Messages:**

– IL-13 did not alter rhinovirus viral load or epithelial interferon induction but selectively suppressed antiviral effector programs. This indicates that T2 inflammation reshapes antiviral defenses downstream of interferon signaling rather than impairing interferon production itself.
– IL-13 enhances a distinct secondary proinflammatory cluster enriched for IL-15, TNF signaling, ER stress, and cell-death pathways. These late-phase responses may contribute to the heightened airway inflammation and injury observed during viral-triggered exacerbations in T2-high pediatric asthma.
– IL-13-driven changes decouple epithelial immune responses from viral load, revealing mechanisms that may persist even with anti-IL-4Rα/IL-13 therapy. These findings identify epithelial antiviral effector pathways and IL-15/TNF-associated inflammatory programs as potential therapeutic targets for patients who experience breakthrough viral exacerbations despite IL-13 blockade.

**Capsule Summary:** IL-13 did not alter rhinovirus load or epithelial interferon but selectively suppressed antiviral effectors and amplified secondary inflammatory pathways, revealing how T2-inflammation may worsen viral-triggered asthma exacerbations and contribute to breakthrough exacerbations despite IL-4Rα/IL-13-targeted therapy.
