## Supplemental Table 3 for "IL-13 Modulates Antiviral Effector and Proinflammatory Pathways in Rhinovirus-Infected Pediatric Bronchial Epithelium"

Generalized Additive Mixed Models (GAMMs) results comparing expression differences over time between IL-13 treatment groups. Table shows the smoothing terms of time and smoothing interaction term for the effect of IL-13 groups over time.
Cluster	comparison	edf	pvalue	FDR
Cluster_1	s(time)	3.972142145	0	0
Cluster_10	s(time)	3.999999863	0	0
Cluster_10	s(time):treat_infection_alt_ordIL-13_No_Infection	3.942349756	0	0
Cluster_11	s(time)	3.999999086	0	0
Cluster_11	s(time):treat_infection_alt_ordIL-13_No_Infection	3.948366037	0	0
Cluster_12	s(time)	3.999999478	0	0
Cluster_12	s(time):treat_infection_alt_ordIL-13_No_Infection	3.96829306	0	0
Cluster_13	s(time)	3.999554514	0	0
Cluster_14	s(time)	3.999999993	0	0
Cluster_14	s(time):treat_infection_alt_ordIL-13_No_Infection	3.99999998	0	0
Cluster_17	s(time)	3.999999091	0	0
Cluster_17	s(time):treat_infection_alt_ordIL-13_No_Infection	3.959712734	0	0
Cluster_17	s(time):treat_infection_alt_ordIL-13_RV16	3.904301913	0	0
Cluster_18	s(time)	3.999999909	0	0
Cluster_18	s(time):treat_infection_alt_ordIL-13_No_Infection	3.993133399	0	0
Cluster_19	s(time)	3.999999976	0	0
Cluster_19	s(time):treat_infection_alt_ordIL-13_No_Infection	3.999999954	0	0
Cluster_2	s(time)	3.430852999	0	0
Cluster_2	s(time):treat_infection_alt_ordIL-13_No_Infection	3.466045108	0	0
Cluster_2	s(time):treat_infection_alt_ordIL-13_RV16	3.527532092	0	0
Cluster_20	s(time)	3.895062529	0	0
Cluster_20	s(time):treat_infection_alt_ordIL-13_No_Infection	3.531164356	0	0
Cluster_21	s(time)	3.999999998	0	0
Cluster_21	s(time):treat_infection_alt_ordIL-13_No_Infection	3.999999991	0	0
Cluster_23	s(time):treat_infection_alt_ordIL-13_No_Infection	1.000000025	0	0
Cluster_24	s(time)	3.942023554	0	0
Cluster_24	s(time):treat_infection_alt_ordIL-13_No_Infection	3.745298306	0	0
Cluster_24	s(time):treat_infection_alt_ordIL-13_RV16	1.323763008	0	0
Cluster_25	s(time)	3.91595211	0	0
Cluster_25	s(time):treat_infection_alt_ordIL-13_No_Infection	3.727734322	0	0
Cluster_26	s(time)	3.997208735	0	0
Cluster_26	s(time):treat_infection_alt_ordIL-13_No_Infection	3.964434595	0	0
Cluster_26	s(time):treat_infection_alt_ordIL-13_RV16	3.875179815	0	0
Cluster_3	s(time)	3.999998267	0	0
Cluster_3	s(time):treat_infection_alt_ordIL-13_No_Infection	3.908933299	0	0
Cluster_4	s(time)	3.745550918	0	0
Cluster_5	s(time):treat_infection_alt_ordIL-13_No_Infection	3.242991762	0	0
Cluster_6	s(time)	3.999999992	0	0
Cluster_6	s(time):treat_infection_alt_ordIL-13_No_Infection	3.999999942	0	0
Cluster_7	s(time)	3.918263511	0	0
Cluster_7	s(time):treat_infection_alt_ordIL-13_No_Infection	3.735402649	0	0
Cluster_1	s(time):treat_infection_alt_ordIL-13_No_Infection	3.596664779	1.08E-06	1.40E-06
Cluster_4	s(time):treat_infection_alt_ordIL-13_No_Infection	2.46497813	1.02E-06	1.40E-06
Cluster_11	s(time):treat_infection_alt_ordIL-13_RV16	3.641468784	2.79E-07	1.45E-06
Cluster_14	s(time):treat_infection_alt_ordIL-13_RV16	3.658293134	1.03E-06	4.47E-06
Cluster_9	s(time)	3.692981482	4.22E-06	5.49E-06
Cluster_1	s(time):treat_infection_alt_ordIL-13_RV16	1.000000004	3.16E-06	1.17E-05
Cluster_15	s(time):treat_infection_alt_ordIL-13_RV16	3.179259246	4.00E-06	1.30E-05
Cluster_13	s(time):treat_infection_alt_ordIL-13_RV16	3.966601126	5.51E-06	1.58E-05
Cluster_5	s(time):treat_infection_alt_ordIL-13_RV16	2.437754351	6.09E-06	1.58E-05
Cluster_9	s(time):treat_infection_alt_ordIL-13_RV16	1.000000033	7.01E-06	1.66E-05
Cluster_13	s(time):treat_infection_alt_ordIL-13_No_Infection	3.947294404	1.57E-05	1.94E-05
Cluster_16	s(time)	2.724752328	2.86E-05	3.55E-05
Cluster_16	s(time):treat_infection_alt_ordIL-13_No_Infection	2.901521237	4.38E-05	5.18E-05
Cluster_4	s(time):treat_infection_alt_ordIL-13_RV16	3.738894478	2.55E-05	5.53E-05
Cluster_18	s(time):treat_infection_alt_ordIL-13_RV16	3.71826051	4.52E-05	8.40E-05
Cluster_19	s(time):treat_infection_alt_ordIL-13_RV16	3.42775271	4.29E-05	8.40E-05
Cluster_25	s(time):treat_infection_alt_ordIL-13_RV16	3.693075665	6.48E-05	1.12E-04
Cluster_6	s(time):treat_infection_alt_ordIL-13_RV16	3.701846154	1.14E-04	1.85E-04
Cluster_21	s(time):treat_infection_alt_ordIL-13_RV16	3.541321146	2.25E-04	3.44E-04
Cluster_22	s(time):treat_infection_alt_ordIL-13_No_Infection	3.961258184	3.16E-04	3.58E-04
Cluster_12	s(time):treat_infection_alt_ordIL-13_RV16	3.91324674	4.34E-04	6.27E-04
Cluster_23	s(time):treat_infection_alt_ordIL-13_RV16	1.000000002	0.001359149	0.001859889
Cluster_5	s(time)	3.917028923	0.002035912	0.002406078
Cluster_22	s(time)	3.692105129	0.002735834	0.003092682
Cluster_20	s(time):treat_infection_alt_ordIL-13_RV16	2.99642675	0.009760415	0.012688539
Cluster_8	s(time):treat_infection_alt_ordIL-13_RV16	1.000000015	0.017354576	0.021486618
Cluster_7	s(time):treat_infection_alt_ordIL-13_RV16	1.000000132	0.019103679	0.022577076
Cluster_3	s(time):treat_infection_alt_ordIL-13_RV16	3.093135556	0.022058755	0.024935983
Cluster_9	s(time):treat_infection_alt_ordIL-13_No_Infection	2.801631172	0.041662798	0.045134698
Cluster_15	s(time)	3.037290407	0.045974	0.049805166
Cluster_15	s(time):treat_infection_alt_ordIL-13_No_Infection	1.01080503	0.055794124	0.058025889
Cluster_10	s(time):treat_infection_alt_ordIL-13_RV16	2.301153617	0.083379654	0.090327958
Cluster_22	s(time):treat_infection_alt_ordIL-13_RV16	1.000000014	0.087331607	0.090824871
Cluster_16	s(time):treat_infection_alt_ordIL-13_RV16	2.171496422	0.210501767	0.210501767
Cluster_8	s(time)	1.874329947	0.346420739	0.360277569
Cluster_23	s(time)	1.398724824	0.426785088	0.426785088
Cluster_8	s(time):treat_infection_alt_ordIL-13_No_Infection	1.000000011	0.524787148	0.524787148
