## Supplemental Table 4 for "IL-13 Modulates Antiviral Effector and Proinflammatory Pathways in Rhinovirus-Infected Pediatric Bronchial Epithelium"

Linear Model comparison of viral copy number to the cluster expression.
Cluster	Treatment	comparison	estimate	p.value
Cluster_21	IL-13_RV16	log10viral_load	0.04805587	0.288075659
Cluster_21	IL-13_RV16	time	-0.075580047	3.34E-29
Cluster_14	IL-13_RV16	log10viral_load	0.038703245	0.191614063
Cluster_14	IL-13_RV16	time	-0.03176467	1.36E-27
Cluster_6	IL-13_RV16	log10viral_load	0.038194922	0.173900944
Cluster_6	IL-13_RV16	time	-0.03759352	1.65E-30
Cluster_21	No_Treatment_RV16	log10viral_load	0.319901969	8.05E-07
Cluster_21	No_Treatment_RV16	time	-0.103077294	1.73E-41
Cluster_14	No_Treatment_RV16	log10viral_load	0.172063704	1.04E-04
Cluster_14	No_Treatment_RV16	time	-0.052566384	2.40E-40
Cluster_6	No_Treatment_RV16	log10viral_load	0.152446972	1.48E-05
Cluster_6	No_Treatment_RV16	time	-0.051146263	3.65E-38
